# Wearable Assessment of Level and Uphill Running at Critical Intensity

**DOI:** 10.1101/2025.04.25.650654

**Authors:** Nikolai Kirner, Wouter Hoogkamer

**Affiliations:** Integrative Locomotion Laboratory, Department of Kinesiology, University of Massachusetts, Amherst, MA, USA; Department Health and Sport Sciences, TUM School of Medicine and Health, Technical University of Munich, Munich, Germany

**Keywords:** Critical Power, Critical Speed, Time-to-exhaustion, Running Power, 3-minute all-out test, Trail Running

## Abstract

**Purpose:** We used commercially available wearable devices that measure running power (foot- vs. wrist-based) and muscle oxygenation to investigate time-to-exhaustion during level and uphill running at critical intensity.

**Methods:** 14 healthy recreational runners participated in this study. They first ran a 3-minute all-out test to derive their critical running intensity. They then performed two time-to-exhaustion trials (TTEs) at this intensity at separate slopes to assess time-to-exhaustion, muscle oxygenation, and rating of perceived exertion.

**Results:** We observed a shorter time-to-exhaustion (539 ± 160 vs. 936 ± 336 s), a faster decline in muscle oxygenation over time (-2.48 ± 1.32 vs. -1.62 ± 2.11 %·min^-1^), a higher rating of perceived exertion at matched time points, and a higher estimated metabolic rate (19.51 ± 1.99 vs. 17.82 ± 1.62 W·kg^-1^) for the level time-to-exhaustion test (TTE_Level_) compared to the uphill time-to-exhaustion test (TTE_Incline_) at a 2.86° (5%) slope.

**Conclusion:** Our data suggests that athletes should be careful when using running power at critical intensity to guide their racing and training in non-level conditions.
