## Supplementary material for "Wearable Assessment of Level and Uphill Running at Critical Intensity": Original Data of the testing

### Sheet: Data
Participant [ID]	Age [years]	Height [cm]	Body Mass [kg]	CP [W]	CS [W]	CP Coros [W]	CS Coros [W]	Time TTE Level [s]	Time TTE Incline [s]	TTE Level Borg 3min [6-20]	TTE Level Borg 6min [6-20]	TTE Level Borg 9min [6-20]	TTE Level Borg 12min [6-20]	TTE Level Borg 15min [6-20]	TTE Level Borg 18min [6-20]	TTE Level Borg 21min [6-20]	TTE Level Borg 24min [6-20]	TTE Level Borg 27min [6-20]	TTE Level Borg End [6-20]	TTE Incline Borg 3min [6-20]	TTE Incline Borg 6min [6-20]	TTE Incline Borg 9min [6-20]	TTE Incline Borg 12min [6-20]	TTE Incline Borg 15min [6-20]	TTE Incline Borg 18min [6-20]	TTE Incline Borg 21min [6-20]	TTE Incline Borg 24min [6-20]	TTE Incline Borg 27min [6-20]	TTE Incline Borg End [6-20]	TTE Level Average Trial SmO2 [%]	TTE Incline Average Trial SmO2 [%]	TTE Level End Trial SmO2 [%]	TTE Incline End Trial SmO2 [%]	TTE Level Delayed Slope [%/s]	TTE Level Delayed Slope [%/min]	TTE Incline Delayed Slope [%/s]	TTE Incline Delayed Slope [%/min]	TTE Level Metabolic Rate [W/kg]	TTE Incline Metabolic Rate [W/kg]
P01	22	177	71	366.17	5.11	410.94	5.55	556	1298	17	19	x	x	x	x	x	x	x	20	14	15	16	18	19	19	19	x	x	20	25.6834	31.9747	18.5448	28.5261	-0.016336	-0.98016	-0.0063431	-0.380586	21.8076	19.4256
P02	28	188	80	428.39	5.1	457.39	5.48	517	968	15	19	20	x	x	x	x	x	x	20	15	16	17	18	19	x	x	x	x	20	33.4124	35.7458	23.8926	34.252	-0.032301	-1.93806	-0.0036135	-0.21681	21.7547	19.5183
P03	24	160	57	212.55	3.57	214.32	3.6	570	763	14	17	19	x	x	x	x	x	x	19	13	15	17	19	x	x	x	x	x	19	x	x	x	x	x	x	x	x	14.5363	13.5377
P04	32	193	93	451.06	4.63	501.84	5.17	541	842	13	15	19	x	x	x	x	x	x	20	12	13	15	17	x	x	x	x	x	20	54.04	62.5765	35.2024	48.8017	-0.063855	-3.8313	-0.035826	-2.14956	19.353	18.5447
P05	18	189	79	399.1	4.83	413.55	5.02	167	329	19	x	x	x	x	x	x	x	x	19	15	x	x	x	x	x	x	x	x	18	19.4961	27.0262	6.44	13.2471	-0.053342	-3.20052	-0.07038	-4.2228	20.355	18.3593
P06	28	175	65	310.97	4.45	337.39	4.97	727	1259	15	15	18	20	x	x	x	x	x	20	13	15	16	17	18	19	20	x	x	20	37.8919	44.0843	26.6132	29.3938	-0.034685	-2.0811	-0.026303	-1.57818	18.4764	17.2929
P07	24	189	91	434.35	4.54	451.77	4.75	730	931	13	17	19	20	x	x	x	x	x	20	14	16	18	20	x	x	x	x	x	20	53.0401	49.0594	43.675	40.874	-0.03917	-2.3502	-0.019189	-1.15134	18.9117	17.7566
P08	31	157	43	231.16	5	235.58	5.25	548	1334	16	18	19	x	x	x	x	x	x	20	13	14	16	17	19	19	19	x	x	20	31.2167	38.3464	20.2828	33.4699	-0.026995	-1.6197	-0.0074023	-0.444138	21.23	18.1275
P09	38	191	82	447.94	4.69	461.81	5.24	637	1284	13	14	17	x	x	x	x	x	x	20	12	12	14	16	18	19	19	x	x	20	x	x	x	x	x	x	x	x	19.6505	18.0347
P10	26	183	65	314.35	4.44	329.17	4.84	639	1005	13	16	19	x	x	x	x	x	x	20	12	14	15	17	19	x	x	x	x	20	23.0397	17.0983	15.1091	13.8491	-0.008024	-0.48144	-0.0027664	-0.165984	18.4284	17.3393
P11	19	163	52	267.26	4.68	272.26	5.03	367	775	13	18	x	x	x	x	x	x	x	19	12	15	17	19	x	x	x	x	x	19	25.9077	29.5714	12.9286	22.5238	-0.047798	-2.86788	-0.014156	-0.84936	19.6007	17.2002
P12	19	188	73	403.19	5.12	440.9	5.71	304	413	16		x	x	x	x	x	x	x	18	15	17	x	x	x	x	x	x	x	18	27.821	37.9395	8.8806	15.7727	-0.091321	-5.47926	-0.12045	-7.227	21.8605	20.2601
P13	21	182	75	350.58	4.23	352.55	4.51	605	602	14	17	19	x	x	x	x	x	x	19	14	16	18	x	x	x	x	x	x	19	30.3725	37.2915	18.425	29.5719	-0.037209	-2.23254	-0.01429	-0.8574	17.4377	16.1803
P14	21	170	64	323.48	4.71	320.77	4.8	642	1294	13	14	17	x	x	x	x	x	x	19	12	13	14	15	17	18	18	x	x	19	37.6232	43.7481	25.5993	41.6687	-0.045352	-2.72112	-0.0027664	-0.165984	19.7502	17.8493
